# Loss of HOXB13 expression in neuroendocrine prostate cancer

**DOI:** 10.1101/2020.07.03.187302

**Authors:** Siyuan Cheng, Shu Yang, Yingli Shi, Runhua Shi, Yunshin Yeh, Xiuping Yu

## Abstract

HOXB13, the most posterior HOX B gene, is primarily expressed in the prostate. Using immunohistochemical staining, we evaluated the expression of HOXB13 in prostatic tissues. We found that HOXB13 was expressed in both benign prostatic tissues and prostate adenocarcinoma (AdPCa) but its expression was reduced or lost in neuroendocrine prostate cancer (NEPCa). Additionally, using RNAseq data of HOXs in cell lines derived from various tissue origins, we established HOX codes for these tissue types. We applied the HOX codes to PCa samples and found that the majority of AdPCa samples sustained the prostate-specific HOX code but the majority of NEPCa samples lost it. Our analysis also showed that the NEPCa samples did not correlate well with the HOX codes of any other tissue type. This indicates that NEPCa tumors lose prostate identity but do not gain a clear-cut new tissue identity. Finally, we treated PCa cells with all trans retinoic acid and found that the reduced/lost HOXB13 expression can be reverted, as can AR and AR targets. Taken together, our data indicate that HOXB13 expression is reduced or lost in NEPCa and a loss of prostate-specific HOX code in NEPCa represents a loss of prostatic identity.
