## Supplementary material for "Loss of HOXB13 expression in neuroendocrine prostate cancer": sTable1

	autonomic_ganglia	biliary_tract	bone	breast	central_nervous_system	endometrium	haematopoietic_and_lymphoid_tissue	kidney	large_intestine	liver	lung	oesophagus	ovary	pancreas	pleura	prostate	salivary_gland	skin	small_intestine	soft_tissue	stomach	thyroid	upper_aerodigestive_tract	urinary_tract
HOXA1	0.00737	0.778	0.685	0.182	0.987	1.575	0.935	1.725	0.899	0.519	0.973	3.5	2.23	0.825	0.68	0.3895	3.105	1.715	1.19	0.921	0.786	0.305	3.535	3.24
HOXA10	0.02125	2.79	2.525	0.597	1.14	2.91	0.0677	4.795	5.47	1.03	1.21	3.285	1.39	2.81	0.296	2	1.5955	1.05	0.102	1.0545	2.44	0.296	2.15	3.56
HOXA11	0.00853	0.8247	2.22	0.413	0.418	2.255	0.03185	0.725	5.655	0.454	0.866	2.17	0.45	0.854	0.0929	2.305	5.295	1.115	0.254	0.403	2.74	0.0452	1.95	1.96
HOXA13	0.0055	0.402	0.276	0.0484	0.492	0.14235	0.01915	0.2455	3.815	1.26	0.293	1.165	0.174	0.392	0.215	1.75	1.6515	0.3965	0.125	0.2215	1.66	0.0265	0.305	1.03
HOXA2	0.00701	1.245	0.1865	0.187	0.703	0.745	0.0632	1.985	0.603	0.525	0.516	0.9805	0.623	1.59	0.62	0.4895	0.3606	0.5345	8.36	0.209	0.564	0.218	0.9515	0.972
HOXA3	0.00981	4.565	0.456	0.418	1.76	2.38	0.1905	6.6	2.615	2.23	1.73	2.865	2.75	5.71	1.47	0.938	1.48	1.995	11.2	0.7575	3.48	1.08	2.09	2.63
HOXA4	0.007375	0.4085	1.075	0.217	1.04	0.8765	0.24	5.42	1.36	1.35	0.461	1.89	1.31	0.337	1.1	0.645	1.35385	2.78	20.1	0.8245	0.559	0.254	1.45	1.66
HOXA5	0.01515	2.33	1.645	0.904	1.88	3.7	0.9525	5.545	4.015	1.5	2.51	2.935	2.88	2.2	0.672	1.965	1.576	3.19	49.4	1.405	2.54	0.864	1.86	3.345
HOXA6	0.00996	1.49	0.801	0.253	0.51	1.305	0.509	0.857	2.17	0.423	0.917	0.97	0.526	0.892	0.0603	1.055	0.4605	0.823	5.03	0.3995	0.679	0.362	0.5285	1.525
HOXA7	0.013305	0.174	1.865	0.111	1.19	1.655	0.07415	0.5515	4.745	0.148	0.249	2.54	1.1	0.17	0.453	0.2455	2.995	0.197	9.36	1.53	0.237	0.0561	1.245	2.275
HOXA9	0.02115	0.3385	5.09	0.177	0.135	4.04	0.06225	23.1	22.7	0.293	0.461	2.35	0.776	0.662	0.0916	3.415	4.959	0.1016	0.0788	0.1445	1.12	0.0596	0.9535	10.285
HOXB1	0.003335	0.008475	0.00637	0.00561	0.00367	0.00328	0.00361	0.00402	0.00696	0.00345	0.00497	0.00716	0.00264	0.0112	0.00396	0.00713	0.00162	0.00366	0.00932	0.004075	0.00338	0.00508	0.0132	0.00598
HOXB13	0.016	0.694	1.19	0.0464	1.13	1.31	0.01515	0.05135	1.65	0.758	0.184	0.445	0.819	0.809	0.116	55.95	1.053305	2.305	0.457	2.555	1.39	0.019	0.05115	0.874
HOXB2	0.2245	1.3	2.995	0.838	3.14	0.4685	0.0616	7	0.4865	0.117	0.52	1.195	5.88	5.42	8.48	0.12975	0.7605	6.93	20.8	6.615	0.149	0.418	0.165	0.989
HOXB3	0.02615	5.87	1.845	1.95	3.84	1.061	0.9395	4.19	7.885	1.92	2.1	1.785	3.65	6.21	2.46	1.555	1.811	2.45	15.1	1.725	2.08	2.09	0.8085	2.735
HOXB4	0.01845	1.024	1.15	0.257	1.65	0.79	2.465	3.165	2.315	0.475	1.07	1.65	2.88	1	3.11	0.338	0.74535	3.065	19.7	3.405	0.342	1.9	0.188	2.05
HOXB5	0.017	3.61	1.0395	0.0752	0.86	0.6955	0.03225	2.295	10.4	0.847	1.28	0.1325	1.77	3.85	1.51	1.535	0.802	1.995	19.2	1.0025	1.81	0.782	0.3145	1.97
HOXB6	0.01455	2.45	1.43	0.452	1.62	1.345	0.0358	2.72	11.45	1.51	1.38	0.2685	1.93	5.78	1.52	1.91	1.1665	2.805	15	1.755	2.14	1.35	0.607	1.825
HOXB7	0.0512	10.4	9.525	4.2	10.1	9.415	1.8	15.45	19.45	7.14	8.84	9.955	12.9	11.5	8.39	1.5775	11.55	18.6	14.9	9.6	11.4	11.5	6.25	11.15
HOXB8	0.0146	0.1835	0.1095	0.0732	0.439	0.714	0.02945	1.87	16.1	0.4	0.405	0.323	1.54	0.622	0.478	0.52475	0.469	0.8985	19.2	0.507	0.47	0.68	0.1805	0.643
HOXB9	0.03475	2.505	0.2215	0.297	2.75	4.195	0.0934	9.755	27.7	3.67	1.58	4.18	4	5.79	0.756	2.04	2.3295	3.245	31	1.345	6.44	1.36	1.84	4.5
HOXC10	0.0436	7.015	9.57	11.3	6.99	0.955	0.0496	6.18	0.142	1.4	0.678	11.03	2.83	0.313	0.117	0.4785	10.467	6.595	13	3.07	6.12	0.283	3.865	0.4375
HOXC11	0.016	1.79	2.865	4.24	0.681	0.03915	0.0239	0.404	0.3425	0.0565	0.13	1.7	0.147	1.03	0.0403	0.176	1.5175	0.9375	0.0141	0.10635	1.23	0.0432	1.815	0.378
HOXC12	0.008565	0.0234	0.3075	0.101	0.0182	0.01061	0.01595	0.009005	0.0324	0.032	0.0199	0.043	0.0188	0.018	0.00748	0.08025	2.8951	0.034	0.0168	0.0297	0.0369	0.02	0.03545	0.02165
HOXC13	0.02125	0.08495	4.64	9.83	2.22	0.5495	0.0225	0.16	0.1265	1.78	0.551	5.955	0.536	0.339	0.666	2.18	5.59	3.105	5.39	1.695	1.56	0.0497	4.73	2.07
HOXC4	0.319	0.352	1.63	1.33	0.497	0.189	0.0501	0.755	0.196	0.22	0.148	0.316	0.166	0.173	0.0609	0.5695	0.605	0.3635	1.1	0.4725	0.432	0.706	0.4065	0.178
HOXC5	1.92	0.262	1.325	1.08	0.62	0.246	0.0177	0.2905	0.21	0.311	0.309	0.599	0.238	0.357	0.162	0.742	0.5556	1.2	0.809	0.6955	0.545	0.642	0.453	0.21
HOXC6	2.21	1.035	7.775	3.13	2.36	0.64	0.0524	2.005	1.32	1.67	1.04	1.815	1.12	1.14	0.708	3.41	2.7835	3.495	6.97	3.65	1.72	0.511	0.9335	1.12
HOXC8	1.49	0.674	3.275	1.47	0.8	0.313	0.02295	0.8515	0.27	0.918	0.648	0.7425	0.582	0.865	0.37	0.2835	1.0485	2.28	13.2	2.275	0.817	0.671	0.699	0.5775
HOXC9	3.3	0.863	5.165	3.72	2.43	0.9175	0.04875	2.335	0.272	2.13	1.72	2.62	1.78	1.34	1.38	1.0285	2.085	4.935	10.1	5.025	2.1	0.528	1.865	1.52
HOXD1	0.277	0.00187	0.0733	0.064	0.0693	0.164	0.00329	0.212	0.03175	0.067	0.269	0.0508	0.415	0.00369	0.0156	0.0718	0.057865	0.3755	0.608	0.0484	0.00698	0.132	0.211	0.231
HOXD10	1.011	0.0064	0.85	0.0103	3.84	0.04115	0.01005	0.331	0.01955	0.0457	0.197	5.995	0.0631	0.0154	0.0262	0.01915	9.885	0.0642	0.00343	0.0351	0.0298	0.0196	7.09	1.133
HOXD11	0.0586	0.00416	0.28465	0.00829	1.33	0.0297	0.00625	0.10235	0.01365	0.0259	0.0971	1.505	0.0397	0.0089	0.0189	0.01255	2.74	0.0258	0.0121	0.02965	0.0104	0.00497	2.005	0.278
HOXD12	0.004245	0.012675	0.03575	0.011	0.0916	0.01132	0.01395	0.026	0.0128	0.0124	0.0323	0.04755	0.0118	0.0179	0	0.01395	0.11	0.157	0.00419	0.01166	0.0289	0.00514	0.0828	0.0479
HOXD13	0.10425	0.01495	0.3765	0.0128	1.02	0.0524	0.0128	0.06315	0.03735	0.0445	0.105	0.4145	0.0581	0.0132	0.0261	0.08475	2.98455	3.275	0	0.236	0.0208	0.0101	0.362	0.11575
HOXD3	4.425	0.00532	1.41	0.0237	0.659	0.4205	0.006065	0.833	0.1075	0.0173	0.159	0.0915	0.679	0.0086	0.0284	0.2392	0.50255	1.16	0.0116	0.4335	0.024	0.0646	0.09995	0.5135
HOXD4	1.13	0	0.967	0	0.305	0.219	0	0.926	0.0516	0	0.0953	0	0.375	0	0	0.056	1.025	1.205	0.0269	0.176	0	0.0317	0.0962	0.6495
HOXD8	7.62	0.00733	3.49	0.0843	0.495	1.58	0.010115	3.695	0.1465	0.0488	0.75	1.09	1.93	0.0151	0.196	0.4905	1.289	3.655	0.00585	1.385	0.018	0.0275	1.25	1.495
HOXD9	7.875	0.01805	3.04	0.0244	2.76	0.5905	0.0116	2.595	0.05155	0.0909	0.636	2.83	1.62	0.0139	0.198	0.0378	5.5	2.085	0.00329	1.36	0.032	0.022	3.155	2.16
