## Supplementary material for "Loss of HOXB13 expression in neuroendocrine prostate cancer": sTable2

### Sheet: Sheet1
Gene	Sequence Forward	Sequence Reverse
GAPDH	GGCATGGACTGTGGTCATGAG	TGCACCACCAACTGCTTAGC
HOXB13	ACCAGGTCCCTTTTGGAAG	ACTTGTTAGCCGCATACTCC
AR	TACCAGCTCACCAAGCTCCT	GCTTCACTGGGTGTGGAAAT
FKBP5	ATTGGAGCAGGCTGCCATTGTC	CCTGCATGTATTTGCCTCCCTTG
TMPRSS2	GCACAGCCCACTGTGGTCCC	CAGAGTAGGCCAGCGGCCAG
PSA	CTGCCCACTGCATCAGGAACAAA	AGCTGTGGCTGACCTGAAATACCT
FOXA1	CGCTTCGCACAGGGCTGGAT	TGCTGACCGGGACGGAGGAG
NKX3-1	CAGAGACCGAGCCAGAAAG	CTCCAACTCGATCACCTGAGTGT
